# MBD2 couples DNA methylation to Transposable Elements silencing during male gametogenesis

**DOI:** 10.1101/2023.12.12.571353

**Authors:** Shuya Wang, Ming Wang, Lucia Ichino, Brandon A. Boone, Zhenhui Zhong, Ranjith K. Papareddy, Evan K. Lin, Jaewon Yun, Suhua Feng, Steven E. Jacobsen

**Affiliations:** Molecular Biology Institute, University of California Los Angeles, Los Angeles, CA 90095, USA; Department of Molecular, Cell and Developmental Biology, University of California Los Angeles, Los Angeles, CA 90095, USA; Department of Chemical and Systems Biology, Stanford University School of Medicine, Stanford, CA, USA; Eli & Edythe Broad Center of Regenerative Medicine & Stem Cell Research, University of California at Los Angeles, Los Angeles, CA 90095, USA; Howard Hughes Medical Institute, University of California Los Angeles, Los Angeles, CA 90095, USA

## Abstract

DNA methylation is an essential component of transposable element (TE) silencing, yet the mechanism by which methylation causes transcriptional repression remains poorly understood^1–5^. Here we study the *Arabidopsis thaliana* Methyl-CpG Binding Domain (MBD) proteins MBD1, MBD2, and MBD4, and show that MBD2 acts as a transposable element (TE) repressor during male gametogenesis. MBD2 bound chromatin regions containing high levels of CG methylation, and MBD2 was capable of silencing the *FWA* gene when tethered to its promoter. MBD2 loss caused TE activation in the vegetative cell (VC) of mature pollen without affecting DNA methylation levels, demonstrating that MBD2-mediated silencing acts strictly downstream of DNA methylation. Loss of silencing in *mbd2* became more significant in the *mbd5 mbd6* or *adcp1* mutant backgrounds, as well as in plants with chemically induced genome-wide DNA demethylation, suggesting that MBD2 acts redundantly with other silencing pathways to safeguard TEs from activation. Overall, our study identifies MBD2 as a novel methyl reader that acts downstream of DNA methylation to silence TEs during male gametogenesis.
