## Supplementary Table S1 for "MBD2 couples DNA methylation to Transposable Elements silencing during male gametogenesis"

### Sheet: cellranger pre-process
Sample	Col0 exp1	mbd56 exp1
Estimated Number of Cells	15689	10869
Mean Reads per Cell	16340	20639
Median Genes per Cell	1515	1483
Number of Reads	256365501	224326275
Valid Barcodes	0.966	0.971
Sequencing Saturation	0.545	0.597
Q30 Bases in Barcode	0.953	0.954
Q30 Bases in RNA Read	0.935	0.929
Q30 Bases in UMI	0.948	0.949
Reads Mapped to Genome	0.978	0.978
Reads Mapped Confidently to Genome	0.828	0.875
Reads Mapped Confidently to Intergenic Regions	0.032	0.024
Reads Mapped Confidently to Intronic Regions	0.025	0.023
Reads Mapped Confidently to Exonic Regions	0.77	0.827
Reads Mapped Confidently to Transcriptome	0.694	0.758
Reads Mapped Antisense to Gene	0.033	0.026
Fraction Reads in Cells	0.78	0.711
Total Genes Detected	32422	31061
Median UMI Counts per Cell	2959	2962
sample	Col0 exp1	mbd2 exp1	Total
tot n. cells after SoupX	15689	10869
fraction of doublets	0.25	0.25
pk	0.005	0.005
n. cells after doublets removal	11767	8152	19919
Number of nuclei per cluster	Col0exp1	mbd2exp1
UNM	1876	1081
VN_bi	2209	1195
VN_late_bi	1724	1008
VN_tri	424	211
VN_mature	2510	1790
GN	1096	963
SN	1355	1608
Other	573	296
Percentage of cells in each cluster (n. cells in cluster/total n. cells*100)	Col0exp1	mbd2exp1
UNM	15.9429	13.2606
VN_bi	18.7728	14.659
VN_late_bi	14.6511	12.3651
VN_tri	3.6033	2.58832
VN_mature	21.3308	21.9578
GN	9.31418	11.8131
SN	11.5152	19.7252
Other	4.86955	3.63101
