## Supplementary Table S2 for "MBD2 couples DNA methylation to Transposable Elements silencing during male gametogenesis"

### Sheet: Sheet1
Organism	Protein	Gene ID	Sequences used for phylogenetic analysis
Arabidopsis thaliana	MBD1	AT4G22745	PGLPRTPRGFKRSLILRKDYSKMDAYYITPTGKKLKSRNEIAAFIDANQDYKY
Arabidopsis thaliana	MBD2	AT5G35330	PNISRPPAGWQRLLRIRGEGGTRFADVYYVAPSGKKLRSTVEVQKYLNDNSEYIG
Arabidopsis thaliana	MBD4	AT3G63030	PGLPKTPKGFKRSLVLRKDYSKMDTYYFTPTGKKLRSRNEIAAFVEANPEFNA
Arabidopsis thaliana	MBD5	AT3G46580	GDDNWLPPDWRTEIRVRTSGTKAGTVDKFYYEPITGRKFRSKNEVLYYLEHGTPKKK
Arabidopsis thaliana	MBD6	AT5G59380	PGDNWLPPGWRVEDKIRTSGATAGSVDKYYYEPNTGRKFRSRTEVLYYLEHGTSKRG
Arabidopsis thaliana	MBD7	AT5G59800	SKGFRLPRGWSVEEVPRKNSHYIDKYYVERKTGKRFRSLVSVERYLRESRNSIE
Arabidopsis thaliana	MBD8	AT1G22310	DYGGYLPRGWRLMLYIKRKGSNLLLACRRYISPDGQQFETCKEVSTYLRSLLESPS
Arabidopsis thaliana	MBD9	AT3G01460	ERHGVLEDGWRVEFRQPLNGYQLCAVYCAPNGKTFSSIQEVACYLGLAINGNY
Arabidopsis thaliana	MBD10	AT1G15340	SIELPAPASWKKLFYPKRAGTPRKTEIVFVAPTGEEISSRKQLEQYLKAHPGNPV
Arabidopsis thaliana	MBD11	AT3G15790	SVELPAPSSWKKLFYPNKVGSVKKTEVVFVAPTGEEISNRKQLEQYLKSHPGNPA
Homo sapiens	MeCP2	P51608	YDDPTLPEGWTRKLKQRKSGRSAGKYDVYLINPQGKAFRSKVELIAYFEKVGDTSL
