## Supplementary Table S3 for "MBD2 couples DNA methylation to Transposable Elements silencing during male gametogenesis"

### Sheet: Sheet1
Mutant	Description
mbd14	mbd1: SALK_025352 mbd4: SALK_042834
mbd124	mbd1: SALK_025352 mbd2: CRISPR (guides ACCGTAAATGCCCCGATAGA and CTAGGTACGCCAACCGAGTC) mbd4: SALK_042834
mbd56	mbd5: CRISPR (guides TCACGGAAACGTGCGACGCC and ACTTAGTATTTACTGATCGT) mbd6: SALK_043927
mbd256	mbd2: CRISPR (the same guides as above) mbd5: CRISPR (the same guides as above) mbd6: SALK_043927
mbd2 adcp1	mbd2: GABI_650A05 adcp1: CRISPR (guides ATTCCGCGGCTCGTGGTACATGG and GGCAGCTACCACTGAAAGGAGGG)
