## Supplementary Table S4 for "MBD2 couples DNA methylation to Transposable Elements silencing during male gametogenesis"

### Sheet: Sheet1
ChIPseq samples	total peak number	peaks with DNA methylation	% DNA methylated
MBD1	4227	500	0.118287
MBD2	16269	8772	0.539185
MBD4	9973	6963	0.698185
ChIPseq samples	total peak number	peaks without DNA methylation	% non-DNA methylated
MBD1	4227	3727	0.881713
MBD2	16269	7497	0.460815
MBD4	9973	3010	0.301815
