## Supplementary Table S5 for "MBD2 couples DNA methylation to Transposable Elements silencing during male gametogenesis"

### Sheet: Sheet1
Gene	AT3G63030(MBD4)	AT4G22745(MBD1)	AT5G35330(MBD2)
Egg cell	0.21	0.06	0.24
Ovule	0.44	0.35	0.48
Uninucleate microspore (Col-0)	0.69	0.23	0.09
Uninucleate microspore (Ler-0)	0.86	0.35	0.18
Pollen (bicellular, Col-0)	0.55	0.25	0.32
Pollen (late bicellular, Col-0)	0.28	0.12	0.57
Pollen (bicellular, Ler-0)	1	0.32	0.33
Pollen (tricellular, Col-0)	0.05	0	0.23
Pollen (tricellular, Ler-0)	0.14	0	0.1
Pollen (mature, Col-0)	0.02	0	0.05
Pollen (mature, Ler-0)	0.07	0	0.06
Sperm	0.42	0	0.03
Pollen tube (Col-0)	0.02	0	0.07
Flower (receptacles)	0.47	0.22	0.39
Flower (floral buds)	0.09	0.24	0.18
Flower (sepals)	0.21	0.12	0.22
Flower (petals)	0.08	0.1	0.21
Flower (stamen filaments)	0.02	0.11	0.17
Flower (anthers)	0.11	0.13	0.1
Flower (carpels)	0.48	0.36	0.44
Flower (stigmatic tissue)	0.23	0.23	0.26
Pedicel	0.22	0.16	0.22
Axis of the inflorescence	0.38	0.22	0.3
Silique	0.24	0.16	0.24
Silique (senescent)	0.03	0.05	0.16
Pods of siliques	0.14	0.12	0.24
Pods of siliques (senescent)	0.13	0.1	0.23
Embryo	0.25	0.39	0.34
Endosperm	0.54	0.09	0.39
Seed	0	0.1	0.2
Seed (young)	0.36	0.37	0.26
Seed (germinating)	0.24	0.11	0.24
Seedling	0.07	0.1	0.22
Seedling (etiolated)	0.17	0.07	0.34
Meristem	0.82	0.4	0.38
Stem (internode)	0.27	0.11	0.32
Stem (internode, senescent)	0.36	0.2	0.72
Stems	0.43	0.16	0.4
Leaf (rosette)	0.18	0.12	1
Epidermis cells	0.01	0.02	0.09
Mature guard cells	0	0.04	0.04
Root (differentiation zone)	0.1	0.12	0.24
Root (elongation zone)	0.16	0.06	0.23
Root (meristematic zone)	0.14	0.1	0.34
Root (apex)	0.17	0.06	0.19
Root (stele)	0.03	0	0.56
Root (QC cells)	0.72	1	0.46
Root (tip)	0.14	0.05	0.18
(Values are normalized against highest expression of the row)
