## Supplementary Table S6 for "MBD2 couples DNA methylation to Transposable Elements silencing during male gametogenesis"

### Sheet: Sheet1
	mbd2	hda6	adcp1	total
DNA/MuDR	0.3	0.33	0.38	0.17
DNA	0.02	0	0.02	0.06
LTR/Gypsy	0.26	0.11	0.19	0.13
RC/Helitron	0.04	0	0.12	0.42
DNA/Harbinger	0	0.11	0.02	0.01
DNA/En-Spm	0	0	0.02	0.03
LTR/Copia	0.02	0.11	0.1	0.06
LINE/L1	0.21	0.22	0.12	0.04
Unassigned	0.04	0.11	0.04	0.004
